# The effects of 17α-estradiol treatment on endocrine system revealed by single-nucleus transcriptomic sequencing of hypothalamus

**DOI:** 10.1101/2024.06.14.599053

**Authors:** Lei Li, Guanghao Wu, Xiaolei Xu, Junling Yang, Lirong Yi, Ziqing Yang, Zheng Mo, Li Xing, Ying Shan, Zhuo Yu, Yinchuan Li

**Author notes:** These authors contributed equally: Lei Li, Guanghao Wu.

## Abstract

In this study, we investigated 17α-estradiol’s role in lifespan extension from long-term administration. Pooled hypothalami from aged male Norway brown rats treated with 17α-estradiol (O.T), aged male controls (O), and young male controls (Y) underwent single-nucleus transcriptomic sequencing (snRNA-seq). To evaluate the effects of 17α-estradiol on aging neurons, supervised clustering of neurons based on neuropeptides and their receptors were used to evaluate the responses of each neuron subtype during aging and after 17α-estradiol treatment. The elevated cellular metabolism, stress and decreased expression levels of pathways involved in synapse formation in neurons initiated by aging were significantly attenuated by 17α-estradiol. Assessment of changes in neuron populations showed that neurons related to food intake, reproduction, blood pressure, stress response, and electrolyte balance were sensitive to 17α-estradiol treatment. 17α-estradiol treatment not only increased serum Oxytocin (Oxt), but also heightened the activity of hypothalamic-pituitary-gonadal (HPG) axis, as evidenced by significantly elevated levels of plasma Gnrh, total testosterone, and decreased estradiol. Elevated Gnrh1 was confirmed to be one of the causal effects mediating the role of 17α-estradiol in energy homeostasis, neural synapse, and stress response. Notably, *Crh* neurons exhibited prominent stressed phenotype in O.T, distinct to appetite-stimulating neurons *Agrp* and *Ghrl*. Therefore, the HPG axis and energy metabolism may be key targets of 17α-estradiol in male hypothalamus. Additionally, supervised clustering of neurons was shown to be a useful method for assessing treatment responses and cellular perturbation among different neuron subtypes in the hypothalamus.
