## Supplementary material for "The effects of 17α-estradiol treatment on endocrine system revealed by single-nucleus transcriptomic sequencing of hypothalamus": Table S1

### Sheet: neuron.synapse.O vs Y
feature	Up_regulated	avgExpr	logFC	statistic	auc	pval	padj	pct_in	pct_out
GOBP_regulation_of_synaptic_transmission_glutamatergic	Neuron.Y	1.97924	0.162182	2.04781e+07	0.565334	2.2543e-35	2.23176e-33	99.9829	100
GOBP_synaptic_transmission_glutamatergic	Neuron.Y	2.6691	0.185515	20410803	0.563477	1.73594e-33	8.59293e-32	100	100
GOCC_asymmetric_glutamatergic_excitatory_synapse	Neuron.Y	0.609181	0.0682171	2.03844e+07	0.56275	9.20905e-33	3.03899e-31	98.7485	98.277
GOBP_synapse_assembly	Neuron.Y	3.2997	0.168104	2.02315e+07	0.558528	1.01456e-28	2.51104e-27	100	100
GOBP_excitatory_synapse_assembly	Neuron.Y	1.00754	0.0834544	20209658	0.557924	3.64705e-28	7.22116e-27	99.9314	99.8873
GOBP_positive_regulation_of_synaptic_transmission_glutamatergic	Neuron.Y	0.994036	0.0825691	2.02028e+07	0.557736	5.42009e-28	8.94315e-27	99.88	99.9034
GOBP_synapse_organization	Neuron.Y	6.40894	0.233758	2.01571e+07	0.556474	7.46297e-27	1.05548e-25	100	100
GOBP_postsynapse_assembly	Neuron.Y	1.01656	0.0842683	20144015	0.556112	1.56705e-26	1.93922e-25	99.9657	99.8551
GOBP_postsynapse_organization	Neuron.Y	2.93362	0.136099	2.01172e+07	0.555371	7.05796e-26	7.76376e-25	100	100
GOBP_synapse_maturation	Neuron.Y	1.17038	0.0903007	2.01036e+07	0.554997	1.49476e-25	1.47981e-24	99.9829	100
GOBP_positive_regulation_of_synaptic_transmission_gabaergic	Neuron.Y	0.393238	0.0444185	20095862	0.554783	2.28383e-25	2.05545e-24	96.5541	94.7826
GOMF_g_protein_coupled_glutamate_receptor_activity	Neuron.Y	0.294069	0.0403035	1.99182e+07	0.549879	2.47388e-21	1.88396e-20	89.9537	87.1981
GOMF_glutamate_receptor_activity	Neuron.Y	0.294069	0.0403035	1.99182e+07	0.549879	2.47388e-21	1.88396e-20	89.9537	87.1981
GOMF_ionotropic_glutamate_receptor_activity	Neuron.Y	0.875055	0.0621196	1.98739e+07	0.548655	2.39231e-20	1.69171e-19	99.8628	99.8551
GOCC_protein_complex_involved_in_cell_adhesion	Neuron.Y	0.372183	0.039154	1.98176e+07	0.547102	3.59066e-19	2.36984e-18	95.2683	94.3961
GOMF_postsynaptic_neurotransmitter_receptor_activity	Neuron.Y	1.04872	0.0659865	19789786	0.546333	1.34229e-18	8.30542e-18	99.9314	100
GOBP_presynapse_organization	Neuron.Y	1.21268	0.0792837	19787055	0.546258	1.52491e-18	8.88038e-18	100	99.9356
GOBP_neurotransmitter_gated_ion_channel_clustering	Neuron.Y	0.463969	0.0392533	19761274	0.545546	5.03086e-18	2.76697e-17	97.9256	97.2464
GOBP_macroautophagy	Neuron.O	2.37663	0.0693473	19537313	0.539363	7.54514e-14	3.93141e-13	100	100
GOBP_synapse_pruning	Neuron.Y	0.246668	0.0252652	19507560	0.538542	2.37371e-13	1.17498e-12	89.8508	89.7585
GOCC_calcium_channel_complex	Neuron.Y	1.05572	0.0517145	1.94728e+07	0.537583	9.34622e-13	4.40607e-12	99.9829	99.9839
GOMF_transmitter_gated_channel_activity	Neuron.Y	1.22507	0.0592118	1.94659e+07	0.537392	1.21661e-12	5.47474e-12	99.9657	99.9678
GOCC_dopaminergic_synapse	Neuron.O	0.12528	0.0140875	19308257	0.53304	2.66234e-10	1.14596e-09	78.277	74.8328
GOCC_glutamatergic_synapse	Neuron.Y	6.26445	0.130474	1.92764e+07	0.532161	9.97814e-10	3.95134e-09	100	100
GOCC_excitatory_synapse	Neuron.Y	1.63627	0.0629705	1.92737e+07	0.532085	1.09254e-09	4.16005e-09	100	100
GOMF_calcium_activated_potassium_channel_activity	Neuron.Y	0.0786665	0.0100053	1.92679e+07	0.531924	4.0098e-10	1.65404e-09	62.455	59.5652
GOMF_neurotransmitter_receptor_activity	Neuron.Y	1.52014	0.0580815	19267413	0.531912	1.34024e-09	4.9142e-09	100	100
GOBP_neurotransmitter_receptor_internalization	Neuron.O	0.491551	0.0264293	19261436	0.531747	1.62795e-09	5.75597e-09	99.4042	99.1428
GOBP_neurotransmitter_secretion	Neuron.Y	2.4415	0.0628621	1.92555e+07	0.531582	1.97591e-09	6.74536e-09	100	100
GOCC_g_protein_coupled_receptor_dimeric_complex	Neuron.O	0.161167	0.0128241	1.92322e+07	0.53094	3.86132e-09	1.27424e-08	85.475	82.359
GOBP_postsynaptic_neurotransmitter_receptor_internalization	Neuron.O	0.373921	0.0243539	19218581	0.530564	6.38208e-09	2.03815e-08	97.971	97.5484
GOMF_calcium_activated_cation_channel_activity	Neuron.Y	0.12028	0.0109544	1.91913e+07	0.529811	1.2032e-08	3.72239e-08	77.2844	76.2802
GOBP_regulation_of_long_term_neuronal_synaptic_plasticity	Neuron.Y	0.57708	0.0322166	19167789	0.529162	3.02456e-08	9.07368e-08	99.4171	99.372
GOBP_calcium_ion_import_across_plasma_membrane	Neuron.Y	0.777866	0.0302119	1.91248e+07	0.527975	1.0693e-07	3.11356e-07	99.9486	99.9195
GOCC_g_protein_coupled_receptor_complex	Neuron.O	0.177364	0.0107625	19091554	0.527057	2.64785e-07	7.48963e-07	87.5684	84.7763
GOBP_neurotransmitter_transport	Neuron.Y	2.69581	0.0543514	19085249	0.526883	3.2711e-07	8.75239e-07	100	100
GOMF_neurotransmitter_receptor_regulator_activity	Neuron.O	0.18033	0.017775	19083724	0.526841	3.17501e-07	8.73128e-07	83.6393	81.3646
GOMF_g_protein_coupled_neurotransmitter_receptor_activity	Neuron.O	0.261451	0.0142276	1.90744e+07	0.526585	4.3928e-07	1.14444e-06	94.2834	92.851
GOBP_regulation_of_neurotransmitter_levels	Neuron.Y	2.71297	0.0522215	1.9061e+07	0.526213	6.36303e-07	1.57485e-06	100	100
GOBP_regulation_of_chaperone_mediated_autophagy	Neuron.Y	0.255367	0.0163398	1.90461e+07	0.525803	9.47114e-07	2.28693e-06	94.8054	93.752
GOBP_calcium_ion_export_across_plasma_membrane	Neuron.O	0.126474	0.00928344	19030441	0.52537	1.27617e-06	3.00811e-06	79.8229	77.3187
GOMF_gaba_receptor_activity	Neuron.O	0.442516	0.0182327	1.89718e+07	0.523751	6.41934e-06	1.47794e-05	98.5829	98.3885
GOCC_gaba_receptor_complex	Neuron.O	0.441854	0.0180263	1.89628e+07	0.523503	8.00653e-06	1.80147e-05	98.5829	98.3885
GOBP_regulation_of_short_term_neuronal_synaptic_plasticity	Neuron.Y	0.355971	0.0209436	18933748	0.522701	1.61327e-05	3.54919e-05	96.6055	96.9404
GOBP_synaptic_transmission_gabaergic	Neuron.Y	0.997108	0.0294412	1.8871e+07	0.520969	6.7902e-05	0.000146137	99.9657	100
GOBP_regulation_of_neurotransmitter_secretion	Neuron.Y	1.29624	0.0191619	1.88554e+07	0.520537	9.55925e-05	0.000201354	100	99.9839
GOMF_calcium_release_channel_activity	Neuron.Y	0.107875	0.007908	18836273	0.52001	0.000117028	0.00024137	71.0612	69.533
GOBP_regulation_of_neurotransmitter_transport	Neuron.Y	1.36572	0.0162098	1.87738e+07	0.518285	0.000513262	0.00101626	100	100
GOBP_regulation_of_synaptic_plasticity	Neuron.Y	2.62055	0.0344507	1.87509e+07	0.517653	0.000797812	0.00154869	100	100
GOBP_spontaneous_neurotransmitter_secretion	Neuron.Y	0.332195	0.00991387	18663024	0.515227	0.0038158	0.00712762	94.634	93.6876
GOBP_neurotransmitter_uptake	Neuron.O	0.213398	0.0071807	18657733	0.515081	0.00416134	0.00762912	92.6087	91.5824
GOCC_gaba_ergic_synapse	Neuron.Y	1.65068	0.0340958	18650881	0.514892	0.00466899	0.00840419	100	100
GOCC_inhibitory_synapse	Neuron.Y	0.581066	0.0168539	1.86497e+07	0.514859	0.00476058	0.00841602	99.4343	99.3237
GOBP_regulation_of_neurotransmitter_uptake	Neuron.O	0.0808068	0.00342492	1.86177e+07	0.513977	0.00661369	0.0114869	66.3607	62.9007
GOMF_glutamate_receptor_binding	Neuron.O	0.672218	0.0121702	18611633	0.513808	0.00871119	0.0148691	99.9034	99.8286
GOCC_cholinergic_synapse	Neuron.O	0.0335043	0.00246062	1.85975e+07	0.513418	0.00291637	0.00555232	37.0048	34.202
GOBP_regulation_of_neuronal_synaptic_plasticity	Neuron.Y	1.1195	0.0213912	18583857	0.513041	0.0132302	0.0221999	100	100
GOMF_glutamate_gated_calcium_ion_channel_activity	Neuron.Y	0.220291	0.00788252	1.85824e+07	0.513001	0.0134865	0.0222528	91.5309	91.5137
GOCC_glycinergic_synapse	Neuron.O	0.0709939	0.00385704	18539134	0.511807	0.0205546	0.0333591	61.3849	59.3348
GOBP_calcium_ion_regulated_exocytosis_of_neurotransmitter	Neuron.O	0.716685	0.0131712	1.85319e+07	0.511607	0.0274447	0.0431273	99.8068	99.8114
GOBP_neurotransmitter_receptor_transport_endosome_to_postsynaptic_membrane	Neuron.Y	0.177552	0.00548071	1.85287e+07	0.511518	0.0285442	0.0441543	88.7879	88.5829
GOCC_tor_complex	Neuron.Y	0.0678582	0.00284136	1.85121e+07	0.511061	0.029168	0.0444251	58.7862	58.0354
GOCC_protein_complex_involved_in_cell_matrix_adhesion	Neuron.O	0.0374418	0.00253939	1.84906e+07	0.510466	0.0224945	0.0359187	38.905	36.6021
GOBP_neurotransmitter_metabolic_process	Neuron.O	0.131971	0.0047152	18480084	0.510176	0.0520045	0.0768424	78.744	78.0045
GOMF_neuropeptide_binding	Neuron.O	0.0522834	0.00210274	1.84678e+07	0.509838	0.0446402	0.0669604	50	47.677
GOBP_neurotransmitter_receptor_transport_to_plasma_membrane	Neuron.O	0.321122	0.00574018	18459033	0.509595	0.0683225	0.0994696	97.4557	97.2913
GOBP_neurotransmitter_receptor_transport	Neuron.O	0.405621	0.00695009	18452566	0.509417	0.0736242	0.105635	98.8567	98.7999
GOMF_structural_constituent_of_synapse	Neuron.Y	0.337004	0.00466886	18426849	0.508707	0.0981113	0.134903	97.2913	97.4235
GOBP_neurotransmitter_biosynthetic_process	Neuron.O	0.0669576	0.00386146	18416156	0.508412	0.0900667	0.125586	52.3994	51.3801
GOMF_gaba_receptor_binding	Neuron.O	0.28394	0.00622041	18400644	0.507983	0.129334	0.173028	95.1369	94.5825
GOBP_regulation_of_synapse_structural_plasticity	Neuron.Y	0.0889661	0.00317247	18400441	0.507978	0.123359	0.167295	68.2153	67.9549
GOBP_chaperone_mediated_autophagy	Neuron.O	0.35592	0.00660972	18396853	0.507879	0.134458	0.177484	98.1965	98.1485
GOBP_autophagy_of_mitochondrion	Neuron.O	0.684448	0.00394797	18374016	0.507248	0.16852	0.219519	99.9356	99.9486
.GOBP_lysosomal_microautophagy	Neuron.Y	0.084799	0.00148115	1.83538e+07	0.50669	0.195656	0.251558	67.341	67.0531
GOBP_inhibitory_synapse_assembly	Neuron.O	0.189494	0.00223989	1.83476e+07	0.50652	0.215186	0.271512	89.5652	88.6336
GOMF_g_protein_beta_gamma_subunit_complex_binding	Neuron.O	0.131732	0.0029789	18335316	0.50618	0.238684	0.288167	80.9823	80.3017
GOBP_vesicle_mediated_transport_in_synapse	Neuron.O	3.25636	0.0110003	18331039	0.506062	0.249494	0.29759	100	100
GOBP_neurotransmitter_catabolic_process	Neuron.O	0.0499068	0.00141119	1.83249e+07	0.505891	0.228362	0.279109	49.3237	47.557
GOCC_torc1_complex	Neuron.Y	0.0374312	0.000786735	1.8318e+07	0.5057	0.220023	0.272278	40.0137	39.211
GOBP_amino_acid_neurotransmitter_reuptake	Neuron.O	0.0308884	0.00132894	1.83075e+07	0.505413	0.219403	0.271512	33.752	32.4876
GOCC_junctional_membrane_complex	Neuron.Y	0.0106222	0.00127964	1.83059e+07	0.505369	0.0822089	0.116267	13.6122	12.6731
GOBP_regulation_protein_catabolic_process_at_synapse	Neuron.O	0.0266882	0.000521622	1.82867e+07	0.504838	0.262219	0.309044	31.6747	30.3789
GOMF_neurotransmitter_transmembrane_transporter_activity	Neuron.O	0.0487823	0.00130693	1.8279e+07	0.504625	0.33974	0.395697	47.0692	45.9283
GOBP_neurotransmitter_reuptake	Neuron.O	0.0821628	0.00104269	1.82743e+07	0.504497	0.382855	0.440729	66.3285	64.2037
GOBP_calcium_ion_regulated_exocytosis	Neuron.O	1.0904	0.00656575	18263892	0.504208	0.424048	0.482537	99.9839	100
GOBP_mitochondrial_calcium_ion_transmembrane_transport	Neuron.Y	0.135929	0.00176585	18255375	0.503973	0.449034	0.505163	81.6561	81.9807
GOBP_postsynapse_to_nucleus_signaling_pathway	Neuron.Y	0.0437558	0.000820932	1.82406e+07	0.503566	0.457319	0.508703	44.8311	44.5411
GOMF_structural_constituent_of_postsynapse	Neuron.O	0.197178	0.00127629	1.82401e+07	0.503552	0.499631	0.549594	90.4026	90.5195
GOBP_piecemeal_microautophagy_of_the_nucleus	Neuron.Y	0.0744756	0.00086793	1.82031e+07	0.502531	0.621443	0.668726	62.7122	62.5604
GOMF_neuropeptide_receptor_activity	Neuron.O	0.144498	-0.000518309	1.81964e+07	0.502345	0.654127	0.696329	77.7617	77.1301
GOMF_calcium_sensitive_guanylate_cyclase_activator_activity	Neuron.O	0.0112707	0.000203228	1.81892e+07	0.502147	0.51158	0.556555	15.2657	14.7437
GOMF_neurotransmitter_binding	Neuron.O	0.119001	0.00025138	1.81742e+07	0.501732	0.740724	0.780124	78.277	76.8901
GOBP_regulation_of_autophagy_of_mitochondrion	Neuron.Y	0.352113	0.00291028	1.81703e+07	0.501625	0.757563	0.78946	98.2856	98.1804
GOBP_autophagy_of_nucleus	Neuron.O	0.105383	-0.000133186	18159263	0.50132	0.800442	0.825455	74.686	74.37
GOBP_autophagy_of_peroxisome	Neuron.Y	0.0599053	0.000843557	1.81405e+07	0.500803	0.87328	0.891285	55.3403	56.3285
GOBP_regulation_of_translation_at_synapse	Neuron.O	0.0499999	-0.000219635	1.81265e+07	0.500415	0.932621	0.942138	49.3881	48.9114
GOBP_positive_regulation_of_neurotransmitter_uptake	Neuron.Y	0.0161517	0.000150166	1.81108e+07	0.499982	0.996173	0.996173	19.664	19.8068

### Sheet: neuron.synapse.T vs O
feature	Up_regulated	avgExpr	logFC	statistic	auc	pval	padj	pct_in	pct_out
GOBP_synaptic_transmission_glutamatergic	Neuron.O.T	2.61087	0.12729	18209272	0.54432	1.64537e-16	1.62891e-14	100	100
GOBP_regulation_of_chaperone_mediated_autophagy	Neuron.O.T	0.265999	0.026972	18166326	0.543036	1.17266e-15	5.80465e-14	95.3221	93.752
GOBP_positive_regulation_of_synaptic_transmission_glutamatergic	Neuron.O.T	0.971803	0.0603356	18130575	0.541967	5.81989e-15	1.92056e-13	99.8701	99.9034
GOBP_macroautophagy	Neuron.O	2.37663	0.0738091	1.81042e+07	0.541178	1.84432e-14	4.56468e-13	100	100
GOBP_regulation_of_synaptic_transmission_glutamatergic	Neuron.O.T	1.91333	0.0962714	1.80666e+07	0.540054	9.20628e-14	1.82284e-12	100	100
GOBP_synapse_maturation	Neuron.O.T	1.14338	0.0632949	1.80345e+07	0.539094	3.50828e-13	5.78866e-12	99.9629	100
GOCC_asymmetric_glutamatergic_excitatory_synapse	Neuron.O.T	0.582566	0.0416021	17999442	0.538047	1.45695e-12	2.06054e-11	98.7748	98.277
GOBP_presynapse_organization	Neuron.O.T	1.19401	0.0606178	1.79794e+07	0.53745	3.23037e-12	3.99759e-11	99.9629	99.9356
GOBP_synapse_assembly	Neuron.O.T	3.31159	0.180002	17879644	0.534466	1.43362e-10	1.57698e-09	100	100
GOMF_postsynaptic_neurotransmitter_receptor_activity	Neuron.O.T	1.03046	0.0477262	17847677	0.533511	4.53229e-10	4.48697e-09	99.9629	100
GOCC_protein_complex_involved_in_cell_adhesion	Neuron.O.T	0.364075	0.0310456	1.78422e+07	0.533347	5.48915e-10	4.94023e-09	95.4335	94.3961
GOCC_excitatory_synapse	Neuron.O.T	1.64115	0.0678529	17835004	0.533132	7.09214e-10	5.85102e-09	100	100
GOBP_postsynaptic_neurotransmitter_receptor_internalization	Neuron.O	0.373921	0.0196581	1.78117e+07	0.532434	1.5968e-09	1.21602e-08	97.971	97.4012
GOMF_neurotransmitter_receptor_activity	Neuron.O.T	1.51969	0.0576279	1.77659e+07	0.531066	7.48787e-09	4.94199e-08	99.9629	100
GOBP_calcium_ion_export_across_plasma_membrane	Neuron.O	0.126474	0.0121678	17757979	0.530829	8.23711e-09	5.09671e-08	79.8229	77.4271
GOMF_ionotropic_glutamate_receptor_activity	Neuron.O.T	0.852063	0.0391272	17752410	0.530663	1.16558e-08	6.7878e-08	99.8701	99.8551
GOBP_spontaneous_neurotransmitter_secretion	Neuron.O.T	0.346747	0.0244655	17714552	0.529531	3.91391e-08	2.15265e-07	94.6909	93.6876
GOBP_positive_regulation_of_synaptic_transmission_gabaergic	Neuron.O.T	0.376626	0.0278072	1.77127e+07	0.529477	4.15122e-08	2.16301e-07	95.879	94.7826
GOBP_excitatory_synapse_assembly	Neuron.O.T	0.969264	0.0451818	1.77074e+07	0.529317	4.91785e-08	2.43434e-07	99.9072	99.8873
GOBP_postsynapse_assembly	Neuron.O.T	0.977439	0.0451491	17660283	0.527909	2.07672e-07	9.79027e-07	99.9629	99.8551
GOBP_neurotransmitter_receptor_internalization	Neuron.O	0.491551	0.017857	1.76573e+07	0.527819	2.27214e-07	1.02246e-06	99.4042	99.2575
GOMF_transmitter_gated_channel_activity	Neuron.O.T	1.21083	0.0449747	1.76493e+07	0.527582	2.87532e-07	1.18377e-06	99.9257	99.9678
GOBP_neurotransmitter_gated_ion_channel_clustering	Neuron.O.T	0.451247	0.0265316	1.76482e+07	0.527547	2.97386e-07	1.18377e-06	98.1066	97.2464
GOBP_neurotransmitter_secretion	Neuron.O.T	2.43859	0.059952	17648017	0.527542	2.98931e-07	1.18377e-06	100	100
GOMF_g_protein_coupled_glutamate_receptor_activity	Neuron.O.T	0.274101	0.0203358	17639112	0.527276	3.79598e-07	1.39186e-06	89.0663	87.1981
GOMF_glutamate_receptor_activity	Neuron.O.T	0.274101	0.0203358	17639112	0.527276	3.79598e-07	1.39186e-06	89.0663	87.1981
GOBP_neurotransmitter_transport	Neuron.O.T	2.69872	0.0572603	17635143	0.527158	4.36011e-07	1.54161e-06	100	100
GOMF_neurotransmitter_receptor_regulator_activity	Neuron.O	0.18033	0.0144713	17595836	0.525983	1.25381e-06	4.13757e-06	83.6393	81.1769
GOCC_glycinergic_synapse	Neuron.O	0.0709939	0.00700921	17593503	0.525913	6.07694e-07	2.07454e-06	61.3849	57.4531
GOBP_regulation_of_neurotransmitter_levels	Neuron.O.T	2.7147	0.0539443	17576416	0.525402	2.29073e-06	7.08696e-06	100	100
GOCC_gaba_ergic_synapse	Neuron.O.T	1.65803	0.0414487	1.7501e+07	0.523146	1.66017e-05	4.98051e-05	100	100
GOBP_synapse_organization	Neuron.O.T	6.35178	0.176593	17483531	0.522625	2.56099e-05	7.457e-05	100	100
GOBP_regulation_of_neurotransmitter_secretion	Neuron.O.T	1.30615	0.0290691	17481041	0.522551	2.7226e-05	7.70106e-05	100	99.9839
GOBP_regulation_of_neurotransmitter_transport	Neuron.O.T	1.37796	0.0284425	17470909	0.522248	3.48578e-05	9.58589e-05	100	100
GOBP_synaptic_transmission_gabaergic	Neuron.O.T	0.996971	0.0293042	1.74175e+07	0.52065	0.0001221	0.0003267	99.9814	100
GOCC_dopaminergic_synapse	Neuron.O	0.12528	0.00713407	17375764	0.519404	0.000281442	0.00071443	78.277	75.8121
GOBP_synapse_pruning	Neuron.O.T	0.23477	0.0133672	1.7344e+07	0.518454	0.000592259	0.00146584	89.9202	89.7585
GOMF_structural_constituent_of_postsynapse	Neuron.O	0.197178	0.00826876	17337790	0.518269	0.000673159	0.00160158	90.4026	90.6813
GOMF_glutamate_gated_calcium_ion_channel_activity	Neuron.O.T	0.225124	0.0127157	17337424	0.518258	0.000679459	0.00160158	92.1663	91.5137
GOBP_inhibitory_synapse_assembly	Neuron.O	0.189494	0.006425	17320656	0.517757	0.000947854	0.00218227	89.5652	89.0477
GOCC_cholinergic_synapse	Neuron.O	0.0335043	0.00335205	1.72964e+07	0.517032	0.000214647	0.000559212	37.0048	33.9892
GOMF_neuropeptide_receptor_activity	Neuron.O	0.144498	0.00721496	1.72798e+07	0.516535	0.00196282	0.00441634	77.7617	75.6265
GOBP_autophagy_of_mitochondrion	Neuron.O	0.684448	0.0125802	1.72505e+07	0.515659	0.00357727	0.00787	99.9356	99.8886
GOBP_calcium_ion_regulated_exocytosis	Neuron.O.T	1.10771	0.0173054	1.72343e+07	0.515174	0.00475733	0.0102386	100	99.9839
GOBP_regulation_of_short_term_neuronal_synaptic_plasticity	Neuron.O	0.335028	0.00836534	1.72132e+07	0.514543	0.00681535	0.0143557	96.9404	96.046
GOMF_neurotransmitter_binding	Neuron.O.T	0.123878	0.00487653	1.71583e+07	0.512903	0.0158576	0.0320388	79.2092	78.277
GOCC_inhibitory_synapse	Neuron.O.T	0.58047	0.0162585	17152830	0.51274	0.0177778	0.0345098	99.3689	99.3237
GOBP_calcium_ion_regulated_exocytosis_of_neurotransmitter	Neuron.O.T	0.732143	0.0154579	1.71331e+07	0.51215	0.023788	0.0452887	99.8701	99.8068
GOBP_chaperone_mediated_autophagy	Neuron.O.T	0.365188	0.00926772	17121866	0.511814	0.0279477	0.0522042	98.2179	98.1965
GOBP_vesicle_mediated_transport_in_synapse	Neuron.O.T	3.28431	0.0279553	1.71126e+07	0.511538	0.0318282	0.0583516	100	100
GOBP_regulation_protein_catabolic_process_at_synapse	Neuron.O	0.0266882	0.00227022	1.70951e+07	0.511016	0.0120954	0.0249468	31.6747	29.5526
GOBP_mitochondrial_calcium_ion_transmembrane_transport	Neuron.O	0.134163	0.00385893	1.70842e+07	0.510687	0.0460947	0.0803279	81.9807	81.1027
GOMF_calcium_release_channel_activity	Neuron.O.T	0.103448	0.00348114	1.7081e+07	0.510592	0.0457173	0.0804747	70.4102	69.533
GOBP_neurotransmitter_receptor_transport_endosome_to_postsynaptic_membrane	Neuron.O.T	0.177111	0.00503998	1.70693e+07	0.510243	0.0565177	0.095512	88.7321	88.5829
.GOBP_lysosomal_microautophagy	Neuron.O.T	0.0862966	0.00297879	17062994	0.510055	0.0569213	0.095512	67.7743	67.0531
GOMF_neurotransmitter_transmembrane_transporter_activity	Neuron.O.T	0.0518065	0.00302425	1.70585e+07	0.509919	0.0463339	0.0804747	48.6913	47.0692
GOMF_g_protein_beta_gamma_subunit_complex_binding	Neuron.O	0.131732	0.00318676	17057910	0.509903	0.0643865	0.106238	80.9823	79.3577
GOCC_glutamatergic_synapse	Neuron.O.T	6.16965	0.0356724	17051726	0.509718	0.0706158	0.114606	100	100
GOBP_postsynapse_organization	Neuron.O.T	2.82501	0.0274905	1.70267e+07	0.50897	0.0951563	0.151943	100	100
GOMF_structural_constituent_of_synapse	Neuron.O	0.332335	0.00590929	17014060	0.508592	0.109936	0.172757	97.4235	97.3826
GOMF_calcium_sensitive_guanylate_cyclase_activator_activity	Neuron.O	0.0112707	0.0011174	1.6988e+07	0.507813	0.0176219	0.0345098	15.2657	13.6254
GOBP_regulation_of_translation_at_synapse	Neuron.O	0.0499999	0.00100766	1.69813e+07	0.507613	0.127507	0.197237	49.3881	47.5589
GOCC_calcium_channel_complex	Neuron.O.T	1.01403	0.0100226	1.69721e+07	0.507337	0.172276	0.26239	99.9443	99.9839
GOBP_neurotransmitter_receptor_transport_to_plasma_membrane	Neuron.O.T	0.326485	0.00536257	1.69564e+07	0.506869	0.201257	0.29738	97.7167	97.4557
GOBP_neurotransmitter_reuptake	Neuron.O	0.0821628	0.000792754	16940454	0.506392	0.224621	0.327022	66.3285	64.5257
GOBP_calcium_ion_import_across_plasma_membrane	Neuron.O.T	0.756753	0.00909907	16934549	0.506215	0.247567	0.355205	99.8701	99.9195
GOBP_amino_acid_neurotransmitter_reuptake	Neuron.O	0.0308884	0.00146881	1.69246e+07	0.505918	0.189271	0.283906	33.752	32.8012
GOMF_neuropeptide_binding	Neuron.O	0.0522834	0.00124742	1.6917e+07	0.505691	0.256174	0.362303	50	48.4685
GOBP_regulation_of_autophagy_of_mitochondrion	Neuron.O	0.349203	0.0024181	1.68983e+07	0.505133	0.339607	0.448282	98.1804	98.1622
GOBP_piecemeal_microautophagy_of_the_nucleus	Neuron.O.T	0.0752736	0.0016659	1.68956e+07	0.50505	0.334758	0.447852	63.1149	62.5604
GOMF_calcium_activated_potassium_channel_activity	Neuron.O.T	0.071667	0.00300577	1.68951e+07	0.505037	0.332114	0.447852	59.4394	59.5652
GOBP_postsynapse_to_nucleus_signaling_pathway	Neuron.O	0.0429349	0.00113273	1.68914e+07	0.504926	0.312784	0.436136	44.5411	43.3265
GOBP_regulation_of_neurotransmitter_uptake	Neuron.O	0.0808068	0.00200125	16889645	0.504873	0.354602	0.455917	66.3607	64.5814
GOBP_neurotransmitter_biosynthetic_process	Neuron.O	0.0669576	0.00255122	16884252	0.504712	0.352724	0.455917	52.3994	51.6243
GOCC_torc1_complex	Neuron.O	0.0366445	0.00176408	1.6882e+07	0.504644	0.325717	0.447852	39.211	38.7043
GOBP_autophagy_of_peroxisome	Neuron.O	0.0590618	0.000646831	1.68783e+07	0.504533	0.377473	0.473035	56.3285	54.9285
GOMF_glutamate_receptor_binding	Neuron.O	0.672218	0.00376204	1.68778e+07	0.50452	0.400424	0.495525	99.9034	99.8886
GOCC_protein_complex_involved_in_cell_matrix_adhesion	Neuron.O.T	0.0383738	0.000931917	1.68693e+07	0.504265	0.367242	0.466115	39.3726	38.905
GOMF_gaba_receptor_activity	Neuron.O.T	0.446354	0.00383811	1.68673e+07	0.504205	0.433974	0.529215	98.385	98.5829
GOCC_gaba_receptor_complex	Neuron.O.T	0.445579	0.00372431	16862536	0.504062	0.449775	0.529215	98.385	98.5829
GOMF_calcium_activated_cation_channel_activity	Neuron.O.T	0.113073	0.00374751	1.68602e+07	0.503992	0.454377	0.529215	74.9582	76.2802
GOBP_neurotransmitter_catabolic_process	Neuron.O.T	0.050589	0.000682142	1.6856e+07	0.503866	0.441243	0.529215	49.9722	49.3237
GOCC_g_protein_coupled_receptor_complex	Neuron.O	0.177364	0.000540107	16855037	0.503838	0.474712	0.54019	87.5684	86.8016
GOBP_neurotransmitter_metabolic_process	Neuron.O	0.131971	0.0012577	1.68208e+07	0.502816	0.598502	0.672947	78.744	78.2625
GOBP_regulation_of_synaptic_plasticity	Neuron.O	2.5861	0.00392182	16819646	0.50278	0.604972	0.672947	100	100
GOBP_positive_regulation_of_neurotransmitter_uptake	Neuron.O.T	0.0164989	0.000497399	1.6816e+07	0.502671	0.477095	0.542901	20.271	19.8068
GOBP_regulation_of_neuronal_synaptic_plasticity	Neuron.O	1.0981	0.000805033	1.68109e+07	0.50252	0.639233	0.703156	100	100
GOCC_junctional_membrane_complex	Neuron.O	0.00934251	0.000263488	1.68029e+07	0.502281	0.459455	0.53513	12.6731	12.196
GOBP_neurotransmitter_receptor_transport	Neuron.O.T	0.408165	0.0025441	1.67959e+07	0.502071	0.700047	0.76159	99.0533	98.8567
GOMF_gaba_receptor_binding	Neuron.O	0.28394	0.00139091	16788594	0.501852	0.730399	0.785973	95.1369	94.8023
GOBP_regulation_of_long_term_neuronal_synaptic_plasticity	Neuron.O.T	0.547438	0.00257457	1.67831e+07	0.501689	0.753315	0.801916	99.4988	99.372
GOCC_g_protein_coupled_receptor_dimeric_complex	Neuron.O.T	0.162392	0.00122574	1.67717e+07	0.501346	0.801991	0.836863	84.9267	85.475
GOBP_neurotransmitter_uptake	Neuron.O	0.213398	0.00161135	1.67715e+07	0.50134	0.803051	0.836863	92.6087	92.4076
GOBP_regulation_of_synapse_structural_plasticity	Neuron.O.T	0.086247	0.00045331	1.67597e+07	0.500988	0.85181	0.878429	68.1455	67.9549
GOCC_tor_complex	Neuron.O.T	0.0645631	-0.000453713	16752781	0.500782	0.879962	0.898105	58.4184	58.0354
GOMF_g_protein_coupled_neurotransmitter_receptor_activity	Neuron.O	0.261451	-0.000583288	1.67452e+07	0.500556	0.917565	0.926928	94.2834	94.0598
GOBP_autophagy_of_nucleus	Neuron.O.T	0.105944	0.000560534	16741634	0.500448	0.93299	0.93299	75.0325	74.686

### Sheet: neuron.synapse.T vs Y
feature	Up_regulated	avgExpr	logFC	statistic	auc	pval	padj	pct_in	pct_out
GOBP_postsynapse_organization	Neuron.Y	2.93362	0.108608	17158168	0.546049	3.13349e-17	3.10216e-15	100	100
GOBP_regulation_of_short_term_neuronal_synaptic_plasticity	Neuron.Y	0.355971	0.029309	16856157	0.536438	2.39342e-11	1.18474e-09	96.6055	96.046
GOBP_synapse_organization	Neuron.Y	6.40894	0.0571658	16746313	0.532942	1.55286e-09	5.12445e-08	100	100
GOCC_g_protein_coupled_receptor_dimeric_complex	Neuron.O.T	0.162392	0.0140499	16717412	0.532023	4.02452e-09	9.96068e-08	84.9267	82.359
GOCC_calcium_channel_complex	Neuron.Y	1.05572	0.0416918	16650586	0.529896	4.24557e-08	8.40622e-07	99.9829	99.9443
GOBP_excitatory_synapse_assembly	Neuron.Y	1.00754	0.0382726	1.66072e+07	0.528516	1.71968e-07	2.83747e-06	99.9314	99.9072
GOBP_postsynapse_assembly	Neuron.Y	1.01656	0.0391191	1.65993e+07	0.528264	2.20603e-07	3.11996e-06	99.9657	99.9629
GOMF_gaba_receptor_activity	Neuron.O.T	0.446354	0.0220708	1.65864e+07	0.527852	3.29722e-07	4.08031e-06	98.385	98.3885
GOCC_gaba_receptor_complex	Neuron.O.T	0.445579	0.0217506	16574788	0.527484	4.70086e-07	5.17094e-06	98.385	98.3885
GOBP_regulation_of_long_term_neuronal_synaptic_plasticity	Neuron.Y	0.57708	0.029642	16564698	0.527163	6.38269e-07	5.74442e-06	99.4171	99.4988
GOMF_calcium_activated_potassium_channel_activity	Neuron.Y	0.0786665	0.00699952	16541712	0.526431	5.86801e-07	5.74442e-06	62.455	59.4394
GOMF_g_protein_coupled_neurotransmitter_receptor_activity	Neuron.O.T	0.262034	0.0148109	1.6526e+07	0.525931	1.99212e-06	1.6435e-05	94.0598	92.851
GOBP_regulation_of_synaptic_transmission_glutamatergic	Neuron.Y	1.97924	0.0659102	1.65123e+07	0.525496	2.95855e-06	2.25305e-05	99.9829	100
GOCC_asymmetric_glutamatergic_excitatory_synapse	Neuron.Y	0.609181	0.0266149	1.64966e+07	0.524996	4.60315e-06	3.07233e-05	98.7485	98.7748
GOMF_calcium_activated_cation_channel_activity	Neuron.Y	0.12028	0.00720686	16490887	0.524814	4.65504e-06	3.07233e-05	77.2844	74.9582
GOBP_positive_regulation_of_synaptic_transmission_gabaergic	Neuron.Y	0.393238	0.0166113	1.64798e+07	0.52446	7.32453e-06	4.53205e-05	96.5541	95.879
GOBP_synapse_assembly	Neuron.Y	3.2997	-0.0118977	16462613	0.523914	1.16673e-05	6.7945e-05	100	100
GOBP_calcium_ion_regulated_exocytosis_of_neurotransmitter	Neuron.O.T	0.732143	0.0286291	1.64512e+07	0.523551	1.58034e-05	8.69188e-05	99.8701	99.8114
GOMF_g_protein_coupled_glutamate_receptor_activity	Neuron.Y	0.294069	0.0199677	1.64396e+07	0.523181	2.11977e-05	0.000104929	89.9537	89.0663
GOMF_glutamate_receptor_activity	Neuron.Y	0.294069	0.0199677	1.64396e+07	0.523181	2.11977e-05	0.000104929	89.9537	89.0663
GOCC_g_protein_coupled_receptor_complex	Neuron.O.T	0.176824	0.0102224	16434549	0.523021	2.37762e-05	0.000112088	86.8016	84.7763
GOBP_calcium_ion_import_across_plasma_membrane	Neuron.Y	0.777866	0.0211129	1.63947e+07	0.521751	6.68458e-05	0.000294059	99.9486	99.8701
GOCC_glutamatergic_synapse	Neuron.Y	6.26445	0.0948021	1.63938e+07	0.521723	6.83167e-05	0.000294059	100	100
GOBP_regulation_of_synaptic_plasticity	Neuron.Y	2.62055	0.0383725	1.63386e+07	0.519969	0.000251707	0.00103829	100	100
GOBP_synapse_pruning	Neuron.Y	0.246668	0.011898	1.63351e+07	0.519857	0.000270655	0.00107179	89.8508	89.9202
GOBP_chaperone_mediated_autophagy	Neuron.O.T	0.365188	0.0158774	16327689	0.51962	0.000322406	0.00122762	98.2179	98.1485
GOBP_calcium_ion_regulated_exocytosis	Neuron.O.T	1.10771	0.0238711	1.63188e+07	0.519338	0.000392733	0.00144002	100	100
GOBP_synaptic_transmission_glutamatergic	Neuron.Y	2.6691	0.0582249	16304660	0.518887	0.000535701	0.00189408	100	100
GOMF_ionotropic_glutamate_receptor_activity	Neuron.Y	0.875055	0.0229925	1.62836e+07	0.518217	0.000839476	0.0028658	99.8628	99.8701
GOBP_neurotransmitter_gated_ion_channel_clustering	Neuron.Y	0.463969	0.0127218	16271078	0.517818	0.00108947	0.00359527	97.9256	98.1066
GOBP_vesicle_mediated_transport_in_synapse	Neuron.O.T	3.28431	0.0389556	1.62635e+07	0.517578	0.00127157	0.00406083	100	100
GOBP_regulation_of_chaperone_mediated_autophagy	Neuron.O.T	0.265999	0.0106322	1.62514e+07	0.517192	0.00162343	0.00502249	95.3221	94.8054
GOMF_structural_constituent_of_synapse	Neuron.Y	0.337004	0.0105782	16249861	0.517143	0.00167466	0.00502398	97.2913	97.3826
GOBP_neurotransmitter_receptor_transport_to_plasma_membrane	Neuron.O.T	0.326485	0.0111027	16220935	0.516223	0.00294114	0.00831923	97.7167	97.2913
GOBP_synapse_maturation	Neuron.Y	1.17038	0.0270058	16216011	0.516066	0.00322877	0.00887913	99.9829	99.9629
GOBP_positive_regulation_of_synaptic_transmission_glutamatergic	Neuron.Y	0.994036	0.0222335	16193404	0.515346	0.00490529	0.0125071	99.88	99.8701
GOBP_regulation_of_neuronal_synaptic_plasticity	Neuron.Y	1.1195	0.0221963	16193160	0.515339	0.00492705	0.0125071	100	100
GOBP_spontaneous_neurotransmitter_secretion	Neuron.O.T	0.346747	0.0145517	16177841	0.514851	0.00647698	0.0160305	94.6909	94.634
GOCC_protein_complex_involved_in_cell_matrix_adhesion	Neuron.O.T	0.0383738	0.0034713	1.61727e+07	0.514686	0.00202622	0.00589989	39.3726	36.6021
GOBP_mitochondrial_calcium_ion_transmembrane_transport	Neuron.Y	0.135929	0.00562478	1.61668e+07	0.5145	0.00766228	0.0176411	81.6561	81.1027
GOMF_neurotransmitter_binding	Neuron.O.T	0.123878	0.00512791	1.61662e+07	0.514479	0.00762032	0.0176411	79.2092	76.8901
GOMF_structural_constituent_of_postsynapse	Neuron.Y	0.195901	0.00699247	16165778	0.514467	0.00797502	0.0179438	90.5195	90.6813
GOMF_neurotransmitter_transmembrane_transporter_activity	Neuron.O.T	0.0518065	0.00433118	1.61646e+07	0.514428	0.00419289	0.0112188	48.6913	45.9283
GOCC_glycinergic_synapse	Neuron.Y	0.0671369	0.00315218	1.6158e+07	0.514221	0.00681288	0.0164506	59.3348	57.4531
GOMF_neuropeptide_receptor_activity	Neuron.Y	0.145017	0.00773326	16154328	0.514103	0.00925829	0.0203682	77.1301	75.6265
GOBP_neurotransmitter_uptake	Neuron.O.T	0.211787	0.00556935	16141528	0.513695	0.0120322	0.0258953	92.4076	91.5824
GOCC_dopaminergic_synapse	Neuron.O.T	0.118146	0.0069534	1.61316e+07	0.51338	0.013456	0.0283435	75.8121	74.8328
GOCC_protein_complex_involved_in_cell_adhesion	Neuron.Y	0.372183	0.00810837	16129349	0.513308	0.0147026	0.030324	95.2683	95.4335
GOMF_postsynaptic_neurotransmitter_receptor_activity	Neuron.Y	1.04872	0.0182604	16113815	0.512813	0.0188301	0.0372836	99.9314	99.9629
GOBP_neurotransmitter_receptor_transport	Neuron.O.T	0.408165	0.0094942	1.60692e+07	0.511393	0.036758	0.0699816	99.0533	98.7999
GOBP_inhibitory_synapse_assembly	Neuron.Y	0.187254	0.00418511	16065181	0.511266	0.0387724	0.072424	88.6336	89.0477
GOCC_tor_complex	Neuron.Y	0.0678582	0.00329508	16041987	0.510528	0.0452704	0.0829958	58.7862	58.4184
GOCC_torc1_complex	Neuron.Y	0.0374312	0.00255082	1.60408e+07	0.51049	0.0291688	0.0566219	40.0137	38.7043
GOMF_transmitter_gated_channel_activity	Neuron.Y	1.22507	0.0142371	16024427	0.509969	0.0676394	0.119577	99.9657	99.9257
GOBP_neurotransmitter_catabolic_process	Neuron.O.T	0.050589	0.00209333	16012386	0.509586	0.0588691	0.105964	49.9722	47.557
GOMF_calcium_release_channel_activity	Neuron.Y	0.107875	0.00442686	1.60106e+07	0.50953	0.0768445	0.133467	71.0612	70.4102
GOMF_glutamate_receptor_binding	Neuron.O.T	0.668456	0.0084082	15997022	0.509097	0.0954101	0.154846	99.8886	99.8286
GOBP_regulation_of_neurotransmitter_uptake	Neuron.O.T	0.0788055	0.00142367	15995824	0.509058	0.0888104	0.146537	64.5814	62.9007
GOBP_presynapse_organization	Neuron.Y	1.21268	0.018666	1.59898e+07	0.508867	0.104053	0.16615	100	99.9629
GOBP_autophagy_of_mitochondrion	Neuron.Y	0.6805	0.00863225	15976221	0.508435	0.122062	0.191812	99.9486	99.8886
GOBP_postsynapse_to_nucleus_signaling_pathway	Neuron.Y	0.0437558	0.00195366	1.59762e+07	0.508434	0.0888145	0.149028	44.8311	43.3265
GOCC_gaba_ergic_synapse	Neuron.O.T	1.65803	0.00735287	15953147	0.5077	0.158078	0.244527	100	100
GOCC_junctional_membrane_complex	Neuron.Y	0.0106222	0.00154313	1.59518e+07	0.507658	0.0160579	0.0324436	13.6122	12.196
GOBP_neurotransmitter_metabolic_process	Neuron.O.T	0.130713	0.0034575	1.59398e+07	0.507276	0.180006	0.26598	78.2625	78.0045
GOBP_regulation_of_synapse_structural_plasticity	Neuron.Y	0.0889661	0.00271916	15932515	0.507044	0.189347	0.275667	68.2153	68.1455
GOBP_regulation_of_translation_at_synapse	Neuron.Y	0.0502195	0.00122729	1.59323e+07	0.507037	0.164594	0.25069	48.9114	47.5589
GOBP_regulation_of_autophagy_of_mitochondrion	Neuron.Y	0.352113	0.00532838	15924142	0.506777	0.214105	0.30703	98.2856	98.1622
GOMF_gaba_receptor_binding	Neuron.O.T	0.282549	0.0048295	15903103	0.506108	0.262842	0.366498	94.8023	94.5825
GOBP_regulation_protein_catabolic_process_at_synapse	Neuron.Y	0.0261666	0.0017486	1.59015e+07	0.506057	0.170632	0.255949	30.3789	29.5526
GOMF_calcium_sensitive_guanylate_cyclase_activator_activity	Neuron.Y	0.0110675	0.00091417	1.58874e+07	0.505608	0.0903759	0.14912	14.7437	13.6254
GOBP_calcium_ion_export_across_plasma_membrane	Neuron.Y	0.117191	0.00288435	15875072	0.505216	0.336213	0.45596	77.3187	77.4271
GOBP_autophagy_of_peroxisome	Neuron.Y	0.0599053	0.00149039	1.58737e+07	0.505171	0.320354	0.440486	55.3403	54.9285
GOMF_glutamate_gated_calcium_ion_channel_activity	Neuron.O.T	0.225124	0.00483321	15872420	0.505131	0.346771	0.463923	92.1663	91.5309
GOBP_regulation_of_neurotransmitter_transport	Neuron.O.T	1.37796	0.0122327	1.58436e+07	0.504215	0.439747	0.565389	100	100
GOMF_neuropeptide_binding	Neuron.O.T	0.0510359	0.000855316	1.58405e+07	0.504116	0.415824	0.541665	48.4685	47.677
GOMF_g_protein_beta_gamma_subunit_complex_binding	Neuron.Y	0.128753	0.000207861	15830489	0.503797	0.484639	0.592336	80.3017	79.3577
GOBP_neurotransmitter_biosynthetic_process	Neuron.O.T	0.0644063	0.00131023	1.58295e+07	0.503766	0.463257	0.580537	51.6243	51.3801
GOBP_neurotransmitter_receptor_internalization	Neuron.O.T	0.473694	0.00857232	1.58266e+07	0.503673	0.500712	0.601276	99.2575	99.1428
.GOBP_lysosomal_microautophagy	Neuron.O.T	0.0862966	0.00149764	1.58237e+07	0.503582	0.5041	0.601276	67.7743	67.341
GOBP_neurotransmitter_secretion	Neuron.Y	2.4415	0.00291004	15821086	0.503498	0.521432	0.614544	100	100
GOCC_cholinergic_synapse	Neuron.Y	0.0310437	0.00089143	1.58208e+07	0.503488	0.449196	0.570134	34.202	33.9892
GOBP_postsynaptic_neurotransmitter_receptor_internalization	Neuron.Y	0.349567	-0.0046958	15796025	0.5027	0.620641	0.721147	97.5484	97.4012
GOBP_positive_regulation_of_neurotransmitter_uptake	Neuron.O.T	0.0164989	0.000347233	1.57942e+07	0.502643	0.487587	0.59594	20.271	19.664
GOBP_piecemeal_microautophagy_of_the_nucleus	Neuron.O.T	0.0752736	0.000797972	1.57925e+07	0.502587	0.626451	0.721147	63.1149	62.7122
GOBP_regulation_of_neurotransmitter_secretion	Neuron.O.T	1.30615	0.00990722	1.57869e+07	0.50241	0.658655	0.749504	100	100
GOBP_macroautophagy	Neuron.Y	2.30728	0.00446182	15776476	0.502078	0.703283	0.791194	100	100
GOCC_inhibitory_synapse	Neuron.Y	0.581066	0.00059538	15774021	0.502	0.71394	0.794158	99.4343	99.3689
GOBP_autophagy_of_nucleus	Neuron.O.T	0.105944	0.000427349	1.5768e+07	0.501809	0.738124	0.811936	75.0325	74.37
GOBP_neurotransmitter_reuptake	Neuron.Y	0.0811201	-0.000249941	1.57648e+07	0.501708	0.748709	0.814529	64.2037	64.5257
GOCC_excitatory_synapse	Neuron.O.T	1.64115	0.00488241	15753462	0.501345	0.805193	0.864704	100	100
GOBP_neurotransmitter_receptor_transport_endosome_to_postsynaptic_membrane	Neuron.Y	0.177552	0.000440731	1.57519e+07	0.501294	0.812297	0.864704	88.7879	88.7321
GOMF_neurotransmitter_receptor_activity	Neuron.Y	1.52014	0.000453635	1.57385e+07	0.50087	0.873298	0.91975	100	99.9629
GOBP_neurotransmitter_transport	Neuron.O.T	2.69872	0.00290891	1.57365e+07	0.500805	0.8827	0.919867	100	100
GOMF_neurotransmitter_receptor_regulator_activity	Neuron.O.T	0.165859	0.0033037	15731734	0.500654	0.90427	0.929654	81.1769	81.3646
GOBP_amino_acid_neurotransmitter_reuptake	Neuron.Y	0.0295595	0.000139872	1.57263e+07	0.500481	0.915782	0.934664	32.4876	32.8012
GOBP_regulation_of_neurotransmitter_levels	Neuron.Y	2.71297	-0.00172283	1.57184e+07	0.500229	0.966586	0.972475	100	100
GOBP_synaptic_transmission_gabaergic	Neuron.Y	0.997108	0.000137002	1.57171e+07	0.500188	0.972475	0.972475	99.9657	99.9814
