## Supplementary material for "The effects of 17α-estradiol treatment on endocrine system revealed by single-nucleus transcriptomic sequencing of hypothalamus": Table S2

### Sheet: Neuropeptides & receptors
Neuropeptides	Receptors
Pomc	Mc1r
Pdyn	Mc2r
Pnoc	Mc3r
Avp	Mc4r
Oxt	Mc5r
Gast	Oprk1
Cck	Oprm1
Sst	Oprd1
Npvf	Oprl1
Npff	Avpr1a
Npy	Avpr1b
Ppy	Avpr2
Pyy	Oxtr
Prlh	Cckbr
Calca	Cckar
Calcb	Sstr1
Iapp	Sstr2
Adml	Sstr3
Adm2	Sstr4
Nppa	Sstr5
Nppb	Npffr1
Nppc	Npffr2
Grp	Npy1r
Nmb	Npy2r
Edn1	Npy5r
Edn2	Npy4r2
Edn3	Npy4r
Gcg	Prlhr
Sct	Calcr
Vip	Calcrl
Adcyap1	Npr1
Ghrh	Npr2
Gip	Npr3
Crh	Grpr
Ucn	Nmbr
Ucn2	Ednra
Ucn3	Ednrb
Uts2	Ednrb2
Uts2b	Glp1r
Tac1	Glp2r
Tac3	Sctr
Nts	Vipr1
Chga	Vipr2
Chgb	Adcyap1r1
Scg2	Ghrhr
Scg3	Gipr
Scg5	Crhr1
Vgf	Crhr2
Mln	Uts2r
Ghrl	Tacr1
Gal	Tacr2
Galp	Ntsr1
Gnrh1	Ntsr2
Gnrh2	C3ar1
Npb	Mlnr
Npw	Ghsr
Nps	Gpr39
Nxph1	Galr1
Nxph2	Galr2
Nxph3	Galr3
Nxph4	Gnrhr
Ins	Npbwr1
Igf1	Npbwr2
Igf2	Npsr1
Rln1	Insr
Rln2	Igf1r
Rln3	Igf2r
Trh	Rxfp1
Pthlh	Rxfp2
Pmch	Rxfp3
Hcrt	Rxfp4
Cartpt	Trhr
Agrp	Pth1r
Prl	Pth2r
Apln	Mchr1
Kiss1	Mchr2
Dbi	Hcrtr1
Cbln1	Hcrtr2
Cbln2	Gpr162
Cbln3	Prlr
Cbln4	Aplnr
Lep	Kiss1r
Adipoq	Glud1
Nampt	Glud2
Retn	Lepr
Retnla	Adipor1
Retnlb	Adipor2
Nucb2	Bdkrb1
Penk	Bdkrb2
Cnp	Ghr
Kng1	Agtr1
Gh1	Agtr2
Gh2	Ntrk2
Csh1	Nmur1
Csh2	Nmur2
Cshl1	Npvfr
Agt	Thr
Bdnf	Ghihr
Nmu	Ar
Nms	Esr1
Th	Esr2
Adh	Esr3
Ghih	Pgr
Cort	Gper1
	Paqr8

### Sheet: signatures
signature	genes
Ferroptosis_marker	Ptgs2, Chac1, Slc40a1, Tf, Tfrc, Fth1, Gpx4, Hspb1, Nfe2l2
Senescence_signature	Cdkn1a, Cdkn1b, Cdkn1c, Cdkn2a, Cdkn2b, Cdkn2c, Cdkn2d
c1.up.signature	Cst3, Pmch, Mt-co2, Mt-cyb, Mt-nd1, Mt-co3, Mt-co1, Scg2, Resp18, Ly6h, LOC108348172, Atp6v0c, Caly, Rabac1, Clu, Sec62, Scg5, Rtn1, Tmem130
c4.up.signature	Lrrtm4, Grik2, Gabrb1, Anks1b, Celf2, Il1rapl1, Grm7, Nlgn1, Adgrb3, Grm5, Nrxn1, Negr1
