## Supplementary material for "The effects of 17α-estradiol treatment on endocrine system revealed by single-nucleus transcriptomic sequencing of hypothalamus": Table S3

### Sheet: Sheet1
ID	Year	trait	samplesize	nsnp
prot-c-4890_10_1	2019	ACTH	1338	501428
ebi-a-GCST90012063	2020	Agouti-related protein levels	21758	13102571
prot-b-60	2018	agouti related neuropeptide	3394	5270646
prot-a-59	2018	Agouti-related protein	3301	10534735
prot-a-187	2018	Agouti-signaling protein	3301	10534735
ebi-a-GCST90010104	2020	Agouti-related protein levels	1300	18166228
prot-c-3484_60_2	2019	Angiotensinogen	1338	501428
prot-a-1181	2018	Glucagon	3301	10534735
prot-a-1219	2018	Glucagon-like peptide 1 receptor	3301	10534735
prot-c-4891_50_1	2019	Glucagon	1338	501428
prot-a-1233	2018	Progonadoliberin-1	3301	10534735
prot-a-1234	2018	Progonadoliberin-2	3301	10534735
prot-a-2079	2018	Neuropeptide S	3301	10534735
prot-a-2082	2018	Neuropeptide W	3301	10534735
prot-a-2467	2018	Orexigenic neuropeptide QRFP	3301	10534735
prot-a-2073	2018	Pro-FMRFamide-related neuropeptide FF	3301	10534735
ebi-a-GCST90012082	2020	N-terminal prohormone brain natriuretic peptide levels	21758	9461972
prot-b-72	2018	natriuretic peptide B	3394	5270646
prot-b-80	2018	natriuretic peptide B	3394	5270646
prot-a-2077	2018	Brain natriuretic peptide 32	3301	10534735
prot-c-3522_57_1	2019	Vasoactive Intestinal Peptide	1338	501428
prot-c-3032_11_2	2019	FSH	1338	501428
prot-a-529	2018	Luteinizing hormone	3301	10534735
prot-c-2953_31_2	2019	Luteinizing hormone	1338	501428
prot-a-2846	2018	Somatostatin-28	3301	10534735
prot-c-3729_16_2	2019	Somatostatin-28	1338	501428
ebi-a-GCST90012030	2020	Prolactin levels	21758	10208673
prot-b-28	2018	prolactin	3394	5270646
prot-a-2375	2018	Prolactin	3301	10534735
prot-a-2377	2018	Prolactin receptor	3301	10534735
prot-a-2376	2018	Prolactin-releasing peptide	3301	10534735
prot-a-3102	2018	Thyrotropin-releasing hormone	3301	10534735
ebi-a-GCST90010353	2020	Thyrotropin subunit beta levels	1285	18119314
prot-a-526	2018	Glycoprotein hormones alpha chain	3301	10534735
prot-a-2429	2018	Parathyroid hormone/parathyroid hormone-related peptide receptor	3301	10534735
prot-a-2974	2018	Thyroid hormone receptor alpha	3301	10534735
prot-a-530	2018	Thyroid Stimulating Hormone	3301	10534735
ebi-a-GCST90025989	2021	Insulin-like growth factor 1 levels	435516	4231359
ebi-a-GCST005071	2017	Insulin-like growth factor 1 levels	9732	24956847
prot-a-1575	2018	Insulin gene enhancer protein ISL-1	3301	10534735
prot-a-1453	2018	Insulin growth factor-like family member 3	3301	10534735
prot-a-1454	2018	Insulin growth factor-like family member 4	3301	10534735
prot-a-1561	2018	Early placenta insulin-like peptide	3301	10534735
prot-a-1564	2018	Insulin receptor	3301	10534735
prot-a-1559	2018	Insulin-induced gene 1 protein	3301	10534735
prot-a-1560	2018	Insulin-like 3	3301	10534735
prot-a-1444	2018	Insulin-like growth factor 1 receptor	3301	10534735
prot-a-1443	2018	Insulin-like growth factor I	3301	10534735
prot-a-1446	2018	Insulin-like growth factor-binding protein 1	3301	10534735
prot-a-1447	2018	Insulin-like growth factor-binding protein 1	3301	10534735
prot-a-1448	2018	Insulin-like growth factor-binding protein 2	3301	10534735
prot-a-1449	2018	Insulin-like growth factor-binding protein 3	3301	10534735
prot-a-1450	2018	Insulin-like growth factor-binding protein 6	3301	10534735
prot-a-1451	2018	Insulin-like growth factor-binding protein 7	3301	10534735
prot-a-1452	2018	Insulin-like growth factor-binding protein-like 1	3301	10534735
prot-a-1562	2018	Insulin-like peptide INSL5	3301	10534735
prot-a-1563	2018	Insulin-like peptide INSL6	3301	10534735
ebi-a-GCST90010221	2020	Insulin-like growth factor-binding protein 1 levels	1323	18221903
ebi-a-GCST90010222	2020	Insulin-like growth factor-binding protein 2 levels	1323	18,22
ebi-a-GCST90010223	2020	Insulin-like growth factor-binding protein 7 levels	1323	18221903
ebi-a-GCST005353	2018	GLP-1-stimulated insulin secretion	126	6463530
ebi-a-GCST90007307	2020	circulating leptin levels	56802	231001
ebi-a-GCST90007313	2020	circulating leptin levels	56802	91569
ebi-a-GCST90007319	2020	circulating leptin levels adjusted for BMI	56708	230984
ebi-a-GCST90007325	2020	circulating leptin levels adjusted for BMI	56708	91544
ebi-a-GCST90007310	2020	circulating leptin levels	49909	203423
ebi-a-GCST90007316	2020	circulating leptin levels	49909	53665
ebi-a-GCST90007322	2020	circulating leptin levels adjusted for BMI	49830	203392
ebi-a-GCST90007328	2020	circulating leptin levels adjusted for BMI	49830	53638
ebi-a-GCST003367	2016	circulating leptin levels	33987	2457011
ebi-a-GCST003368	2016	circulating leptin levels adjusted for BMI	33987	4907162
ebi-a-GCST90007309	2020	circulating leptin levels	32940	226259
ebi-a-GCST90007315	2020	circulating leptin levels	32940	85570
ebi-a-GCST90007321	2020	circulating leptin levels adjusted for BMI	32886	226237
ebi-a-GCST90007327	2020	circulating leptin levels adjusted for BMI	32886	85548
ieu-a-1002	2016	Leptin	32161	2474010
ieu-a-1003	2016	Leptin	32161	2473865
ebi-a-GCST90007312	2020	circulating leptin levels	27987	191997
ebi-a-GCST90007324	2020	circulating leptin levels adjusted for BMI	27947	191965
ebi-a-GCST90007308	2020	circulating leptin levels	23861	219525
ebi-a-GCST90007314	2020	circulating leptin levels	23861	60378
ebi-a-GCST90007320	2020	circulating leptin levels adjusted for BMI	23822	219510
ebi-a-GCST90007326	2020	circulating leptin levels adjusted for BMI	23822	60352
ebi-a-GCST90007311	2020	circulating leptin levels	21921	183989
ebi-a-GCST90007323	2020	circulating leptin levels adjusted for BMI	21883	183960
ebi-a-GCST90012076	2020	circulating leptin levels	21758	13097407
prot-b-73	2018	leptin	3394	5270646
prot-a-1721	2018	Leptin	3301	10534735
prot-a-1722	2018	Leptin	3301	10534735
prot-a-1723	2018	Leptin	3301	10534735
prot-a-1724	2018	Leptin receptor	3301	10534735
prot-a-1725	2018	Leptin receptor	3301	10534735
ebi-a-GCST90010148	2020	Leptin levels	1301	18166693
prot-c-2575_5_5	2019	Leptin	1338	501428
prot-c-5400_52_3	2019	sLeptin R	1338	501428
prot-a-2327	2018	Pro-opiomelanocortin	3301	10534735
prot-a-1936	2018	Melanocortin-2 receptor accessory protein	3301	10534735
prot-a-1935	2018	Melanocortin-2 receptor accessory protein 2	3301	10534735
prot-a-2326	2018	Corticotropin	3301	10534735
prot-a-659	2018	Corticotropin-releasing factor-binding protein	3301	10534735
ebi-a-GCST90012114	2020	Total testosterone levels	425097	16132861
ebi-a-GCST90012104	2020	Bioavailable testosterone levels	382988	16137327
ebi-a-GCST90014013	2021	Testosterone levels (UKB data field 30850)	353805	10783644
ebi-a-GCST90012112	2020	Total testosterone levels	230454	16135161
ieu-b-4864	2020	Total Testosterone	199569	12321875
ieu-b-4865	2020	Total Testosterone	199569	12321875
ebi-a-GCST90012113	2020	Total testosterone levels	194453	16131612
ebi-a-GCST90012102	2020	Bioavailable testosterone levels	188507	16139906
ieu-b-4868	2020	Bioavailable Testosterone	184205	12321875
ieu-b-4869	2020	Bioavailable Testosterone	180386	12321875
ebi-a-GCST90012103	2020	Bioavailable testosterone levels	178782	16131701
ukb-e-30850_CSA	2020	Testosterone	7655	9811675
ukb-e-30850_AFR	2020	Testosterone	5623	15527754
ebi-a-GCST005074	2017	Testosterone levels	4259	19451772
ukb-e-30850_EAS	2020	Testosterone	2379	8255240
ukb-e-30850_MID	2020	Testosterone	1393	11901354
prot-a-991	2018	Estrogen receptor	3301	10534735
ebi-a-GCST90012105	2020	Estradiol levels	206927	16136413
ebi-a-GCST90020092	2021	Estradiol levels	163985	7488193
ebi-a-GCST90020091	2021	Estradiol levels	147690	7489424
ieu-b-4872	2020	Oestradiol	53391	12321875
ieu-b-4873	2020	Oestradiol	17134	12321875
prot-a-1382	2018	Estradiol 17-beta-dehydrogenase 1	3301	10534735
prot-a-1383	2018	Estradiol 17-beta-dehydrogenase 2	3301	10534735
ukb-e-30800_AFR	2020	Oestradiol	1612	15525088
ukb-e-30800_CSA	2020	Oestradiol	1535	9816398
prot-a-596	2018	Clusterin	3301	10534735
ebi-a-GCST90010301	2020	Clusterin-like protein 1 levels	1313	18197903
ebi-a-GCST90012032	2020	Growth hormone levels	21758	13102264
prot-b-30	2018	growth hormone 1	3394	5270646
prot-a-1211	2018	Growth hormone receptor	3301	10534735
ebi-a-GCST90010128	2020	Growth hormone levels	1301	18166693
prot-a-2325	2018	Beta-endorphin	3301	10534735
prot-a-2058	2018	Neuromedin-B	3301	10534735
prot-a-2124	2018	Neurotensin/neuromedin N	3301	10534735
prot-a-2076	2018	Atrial natriuretic factor	3301	10534735
prot-a-2132	2018	Neurexophilin-1	3301	10534735
prot-a-2133	2018	Neurexophilin-3	3301	10534735
prot-a-2212	2018	Proprotein convertase subtilisin/kexin type 7	3301	10534735
ebi-a-GCST90010246	2020	Proprotein convertase subtilisin/kexin type 9 levels	1323	18221903
prot-a-2247	2018	Proenkephalin-A	3301	10534735
prot-a-539	2018	Secretogranin-1	3301	10534735
prot-a-2644	2018	Secretogranin-2	3301	10534735
prot-a-2645	2018	Secretogranin-3	3301	10534735
prot-a-2690	2018	Serpin A12	3301	10534735
prot-a-2694	2018	Serpin A9	3301	10534735
prot-a-2702	2018	Serpin I2	3301	10534735
ebi-a-GCST90010344	2020	Serpin B6 levels	1313	18197903
ebi-a-GCST90010170	2020	Serpin A12 levels	1301	18166693
ebi-a-GCST90010345	2020	Serpin B8 levels	1254	18013268
prot-a-2920	2018	Protachykinin-1	3301	10534735
prot-a-2921	2018	Tachykinin-3	3301	10534735
prot-a-2922	2018	Tachykinin-4	3301	10534735
ebi-a-GCST90000440	2020	beta-nerve growth factor levels	982	7883886
ebi-a-GCST90012042	2020	beta-nerve growth factor levels	21758	11675444
ebi-a-GCST004421	2016	beta-nerve growth factor levels	3531	9537863
prot-b-40	2018	nerve growth factor	3394	5270646
prot-a-2042	2018	beta-nerve growth factor	3301	10534735
prot-a-2121	2018	High affinity nerve growth factor receptor	3301	10534735
prot-a-2122	2018	BDNF/NT-3 growth factors receptor	3301	10534735
prot-c-2421_7_3	2019	BDNF	1338	501428
prot-a-1198	2018	Glial cell line-derived neurotrophic factor	3301	10534735
prot-a-242	2018	Brain-derived neurotrophic factor	3301	10534735
prot-a-498	2018	Cerebral dopamine neurotrophic factor	3301	10534735
prot-a-604	2018	Ciliary neurotrophic factor	3301	10534735
prot-a-605	2018	Ciliary neurotrophic factor receptor subunit alpha	3301	10534735
prot-a-606	2018	Ciliary neurotrophic factor receptor subunit alpha	3301	10534735
prot-a-371	2018	Cerebellin-1	3301	10534735
prot-a-372	2018	Cerebellin-4	3301	10534735
prot-a-538	2018	Chromogranin-A	3301	10534735
ebi-a-GCST90025945	2021	Cystatin C levels	437846	4232088
ebi-a-GCST90012006	2020	Cystatin-B levels	21758	13012403
ukb-e-30720_CSA	2020	Cystatin C	8422	9811995
ukb-e-30720_AFR	2020	Cystatin C	6213	15531997
prot-b-3	2018	cystatin B	3394	5270646
prot-a-706	2018	Cystatin-8	3301	10534735
prot-a-702	2018	Cystatin-D	3301	10534735
prot-a-705	2018	Cystatin-F	3301	10534735
prot-a-703	2018	Cystatin-M	3301	10534735
prot-a-704	2018	Cystatin-M	3301	10534735
ukb-e-30720_EAS	2020	Cystatin C	2573	8258675
ebi-a-GCST90012062	2020	Galanin peptide levels	21758	10208540
prot-b-59	2018	galanin and GMAP prepropeptide	3394	5270646
prot-a-1166	2018	Galanin peptides	3301	10534735
prot-a-1174	2018	Galanin-like peptide	3301	10534735
prot-a-1278	2018	Gastrin-releasing peptide	3301	10534735
prot-a-42	2018	Pituitary adenylate cyclase-activating polypeptide	3301	10534735
prot-a-40	2018	Pituitary adenylate cyclase-activating polypeptide 27	3301	10534735
prot-a-41	2018	Pituitary adenylate cyclase-activating polypeptide 38	3301	10534735
met-a-656	2014	Bradykinin, des-arg(9)	4570	2545567
ebi-a-GCST90011996	2020	Adrenomedullin levels	21758	13106323
prot-b-33	2018	adrenomedullin	3394	5270646
prot-a-48	2018	Adrenomedullin	3301	10534735
ebi-a-GCST90019394	2020	Serum amyloid A-1 protein measurement	10708	15566972
ebi-a-GCST90019411	2020	Serum amyloid A-2 protein measurement	10708	15567814
prot-a-139	2018	Amyloid beta A4 protein	3301	10534735
prot-a-122	2018	Amyloid-like protein 2	3301	10,534,73
prot-a-123	2018	Amyloid-like protein 2	3301	10534735
prot-a-2623	2018	Serum amyloid A-1 protein	3301	10534735
prot-a-120	2018	Serum amyloid P-component	3301	10534735
prot-a-2159	2018	Oxytocin-neurophysin 1	3301	10534735
prot-a-658	2018	Corticoliberin	3301	10534735
ieu-a-1012	2014	Plasma cortisol	12597	2660192
ebi-a-GCST90026007	2021	Cortisol levels	291	6866828
